# Estrogen remodels large-scale cortical dynamics to promote behavioral persistence

**DOI:** 10.64898/2026.10.25.761718

**Authors:** Meenakshi M. Asokan, Alissa Le, Dexter Tsin, Lucy Sirrs, Madeline Cramer, Stefan N. Oline, Forrest D. Rogers, Annegret L. Falkner

## Abstract

Sex-steroid hormones remodel the brain on slow timescales of hours to days^1–3^ to coordinate adaptive behaviors with changing bodily physiology^4–7^. Yet how this slow remodeling reorganizes and constrains neural computations that govern behavior on a moment-to-moment timescale remains poorly understood, particularly in cortical regions that support flexible social decision-making^8–11^. Here we combined longitudinal high-density neural recordings, quantitative behavioral phenotyping and estrogen-receptor manipulation in female mice across low and high estrogen states. Tracking behavior and neural dynamics using this dense sampling approach revealed that high estrogen increased signatures of behavioral and neural persistence. High estrogen reversibly increased male-directed social preference and behavioral persistence, effects that were abolished by estrogen receptor alpha knockdown in the medial prefrontal cortex. In the mPFC high estrogen produced more persistent neural states that were more closely aligned with ongoing behavior, increased state discriminability, and compressed within-state dimensionality. At the single-neuron level, estrogen increased tuning selectivity, lengthened intrinsic timescales, and stabilized social representations across days, even within the same neurons tracked longitudinally. High estrogen also strengthened recurrent connectivity during the resting state, exhibiting preferential connectivity between similarly tuned ensembles. Finally, incorporating these connectivity changes into a mean-field dynamical-systems model^12,13^ was sufficient to reproduce increased behavioral and neural-state persistence. Together, these findings show that estrogen oscillates cortical computations across multiday timescales, flipping the prefrontal cortex from flexible to persistent regimes that play a role in sustaining potentially costly social behaviors.
