## Supplemental Table 1 for "Estrogen remodels large-scale cortical dynamics to promote behavioral persistence"

### Sheet: Figure 1
Figure	Panel	Item Type	Item Label	Measurement	N	Omnibus Test	Omnibus Statistic	Omnibus p	Post-hoc Test	Comparison	Post-hoc Statistic	Post-hoc p (FDR-BH)	Significance (*P ≤ 0.05, **P ≤ 0.01, ***P ≤ 0.001, ****P ≤ 0.0001)
1	f	Behavior	UMAP cluster occupancy difference (ovx)	Occupancy delta (%)	6 mice, 24 sessions	LME F-test, Y ~ -1 + Cluster + (1|Animal), residual DF	F(15,345) = 2.91	0.0002	LME coefficient vs 0, two-tailed t-test	Cluster 1 vs 0	t(345) = 3.21	0.0135	*
									LME coefficient vs 0, two-tailed t-test	Cluster 2 vs 0	t(345) = 2.17	0.1162	n.s.
									LME coefficient vs 0, two-tailed t-test	Cluster 3 vs 0	t(345) = 3.15	0.0135	*
									LME coefficient vs 0, two-tailed t-test	Cluster 4 vs 0	t(345) = 1.04	0.6366	n.s.
									LME coefficient vs 0, two-tailed t-test	Cluster 5 vs 0	t(345) = 0.59	0.6382	n.s.
									LME coefficient vs 0, two-tailed t-test	Cluster 6 vs 0	t(345) = 0.02	0.9865	n.s.
									LME coefficient vs 0, two-tailed t-test	Cluster 7 vs 0	t(345) = -0.60	0.6382	n.s.
									LME coefficient vs 0, two-tailed t-test	Cluster 8 vs 0	t(345) = -0.90	0.6382	n.s.
									LME coefficient vs 0, two-tailed t-test	Cluster 9 vs 0	t(345) = -1.30	0.4851	n.s.
									LME coefficient vs 0, two-tailed t-test	Cluster 10 vs 0	t(345) = -0.87	0.6382	n.s.
									LME coefficient vs 0, two-tailed t-test	Cluster 11 vs 0	t(345) = 0.67	0.6382	n.s.
									LME coefficient vs 0, two-tailed t-test	Cluster 12 vs 0	t(345) = -1.88	0.1814	n.s.
									LME coefficient vs 0, two-tailed t-test	Cluster 13 vs 0	t(345) = -3.02	0.0136	*
									LME coefficient vs 0, two-tailed t-test	Cluster 14 vs 0	t(345) = -0.71	0.6382	n.s.
									LME coefficient vs 0, two-tailed t-test	Cluster 15 vs 0	t(345) = -0.27	0.8422	n.s.
1	g	Behavior	JS divergence	JS divergence	6 mice, 32/88/36 session pairs	Within-mouse permutation test, 10000 shuffles	spread of group means = 0.0064	0.0018	Within-mouse permutation test, 10000 shuffles	low-low vs low-high	mean difference = +0.1120 raw JS divergence (bits)	0.0003	***
									Within-mouse permutation test, 10000 shuffles	low-low vs high-high	mean difference = +0.0449 raw JS divergence (bits)	0.3518	n.s.
									Within-mouse permutation test, 10000 shuffles	low-high vs high-high	mean difference = -0.0671 raw JS divergence (bits)	0.0145	*
1	i	Behavior	Social preference (nc)	M vs F choice preference	13 mice, 37/25 sessions (non-estrus/estrus)	LME F-test, Scores ~ Group + (1|AnimalID), residual DF	F(1,60) = 23.56	8.992e-06	LME coefficient, two-tailed t-test	non-estrus vs estrus	t(60) = 4.85	8.992e-06	****
			Male-choice persistence (nc)	Persistence score (Male)	13 mice, 37/25 sessions (non-estrus/estrus)	LME F-test, Scores ~ Group + (1|AnimalID), residual DF	F(1,60) = 10.02	0.0024	LME coefficient, two-tailed t-test	non-estrus vs estrus	t(60) = 3.17	0.0024	**
1	j	Behavior	Social preference (ovx)	M vs F choice preference	13 mice, 39/50 sessions (low-E2/high-E2)	LME F-test, Scores ~ Group + (1|AnimalID), residual DF	F(1,87) = 16.03	0.0001	LME coefficient, two-tailed t-test	low-E2 vs high-E2	t(87) = 4.00	0.0001	***
			Male-choice persistence (ovx)	Persistence score (Male)	13 mice, 39/50 sessions (low-E2/high-E2)	LME F-test, Scores ~ Group + (1|AnimalID), residual DF	F(1,87) = 32.41	1.657e-07	LME coefficient, two-tailed t-test	low-E2 vs high-E2	t(87) = 5.69	1.657e-07	****
1	k	mRNA	Esr1 puncta area	Puncta area as % of DAPI area	2 mice, 8 slice pairs (OVX 4 + NC 4)	Paired t-test (within slice control vs shRNA), two-tailed	t(7) = -4.58	0.0025					**
				M vs F choice preference	7 mice, 14/18 sessions (low-E2/high-E2)	LME F-test, Scores ~ Group + (1|AnimalID), residual DF	F(1,30) = 0.28	0.6006	LME coefficient, two-tailed t-test	low-E2 vs high-E2	t(30) = -0.53	0.6006	n.s.
				Persistence score (Male)	7 mice, 14/18 sessions (low-E2/high-E2)	LME F-test, Scores ~ Group + (1|AnimalID), residual DF	F(1,30) = 1.54	0.2241	LME coefficient, two-tailed t-test	low-E2 vs high-E2	t(30) = 1.24	0.2241	n.s.
ExtendedData1	d	Behavior	UMAP cluster occupancy difference (nc)	Occupancy delta (%)	8 mice, 16 sessions	LME F-test, Y ~ -1 + Cluster + (1|Animal), residual DF	F(15,225) = 6.70	7.246e-12	LME coefficient vs 0, two-tailed t-test	Cluster 1 vs 0	t(225) = 2.88	0.0165	*
									LME coefficient vs 0, two-tailed t-test	Cluster 2 vs 0	t(225) = 1.79	0.1852	n.s.
									LME coefficient vs 0, two-tailed t-test	Cluster 3 vs 0	t(225) = -0.01	0.9929	n.s.
									LME coefficient vs 0, two-tailed t-test	Cluster 4 vs 0	t(225) = 0.54	0.7799	n.s.
									LME coefficient vs 0, two-tailed t-test	Cluster 5 vs 0	t(225) = 0.08	0.9929	n.s.
									LME coefficient vs 0, two-tailed t-test	Cluster 6 vs 0	t(225) = 1.70	0.1944	n.s.
									LME coefficient vs 0, two-tailed t-test	Cluster 7 vs 0	t(225) = 7.19	1.458e-10	****
									LME coefficient vs 0, two-tailed t-test	Cluster 8 vs 0	t(225) = -1.14	0.4245	n.s.
									LME coefficient vs 0, two-tailed t-test	Cluster 9 vs 0	t(225) = 0.15	0.9929	n.s.
									LME coefficient vs 0, two-tailed t-test	Cluster 10 vs 0	t(225) = -1.56	0.2245	n.s.
									LME coefficient vs 0, two-tailed t-test	Cluster 11 vs 0	t(225) = -2.96	0.0165	*
									LME coefficient vs 0, two-tailed t-test	Cluster 12 vs 0	t(225) = -3.91	0.0009	***
									LME coefficient vs 0, two-tailed t-test	Cluster 13 vs 0	t(225) = -2.42	0.0492	*
									LME coefficient vs 0, two-tailed t-test	Cluster 14 vs 0	t(225) = -0.49	0.7799	n.s.
									LME coefficient vs 0, two-tailed t-test	Cluster 15 vs 0	t(225) = -0.50	0.7799	n.s.
ExtendedData2	e	Behavior	Choice persistence (nc)	Persistence score (Male)	13 mice, 37/25 sessions (non-estrus/estrus)	LME F-test, Scores ~ Group + (1|AnimalID), residual DF	F(1,60) = 10.02	0.0024	LME coefficient, two-tailed t-test	non-estrus vs estrus	t(60) = 3.17	0.0073	**
				Persistence score (Female)	13 mice, 37/25 sessions (non-estrus/estrus)	LME F-test, Scores ~ Group + (1|AnimalID), residual DF	F(1,60) = 0.51	0.4762	LME coefficient, two-tailed t-test	non-estrus vs estrus	t(60) = -0.72	0.7144	n.s.
				Persistence score (Asocial)	13 mice, 37/25 sessions (non-estrus/estrus)	LME F-test, Scores ~ Group + (1|AnimalID), residual DF	F(1,60) = 0.02	0.8869	LME coefficient, two-tailed t-test	non-estrus vs estrus	t(60) = 0.14	0.8869	n.s.
ExtendedData2	f	Behavior	Choice persistence (ovx)	Persistence score (Male)	13 mice, 39/50 sessions (low-E2/high-E2)	LME F-test, Scores ~ Group + (1|AnimalID), residual DF	F(1,87) = 32.41	1.657e-07	LME coefficient, two-tailed t-test	low-E2 vs high-E2	t(87) = 5.69	4.972e-07	****
				Persistence score (Female)	13 mice, 39/50 sessions (low-E2/high-E2)	LME F-test, Scores ~ Group + (1|AnimalID), residual DF	F(1,87) = 0.23	0.6293	LME coefficient, two-tailed t-test	low-E2 vs high-E2	t(87) = 0.48	0.6293	n.s.
				Persistence score (Self)	13 mice, 39/50 sessions (low-E2/high-E2)	LME F-test, Scores ~ Group + (1|AnimalID), residual DF	F(1,87) = 1.89	0.1726	LME coefficient, two-tailed t-test	low-E2 vs high-E2	t(87) = -1.38	0.259	n.s.
ExtendedData3	a	mRNA	Esr1 puncta area uninjected hemisphere	Puncta area as % of DAPI area (uninjected hemisphere)	2 mice, 4 NC vs 4 OVX slices	Two-sample t-test, two-tailed, pooled variance	t(6) = 4.20	0.0057				0.0057	**
ExtendedData3	a	mRNA	Esr1 puncta area reduction	% reduction in puncta area (OVX)	1 OVX mouse, 4 slices	One-sample t-test vs 0, two-tailed	t(3) = 13.48	0.0009	One-sample t-test vs 0, two-tailed	OVX vs 0	mean = +67.56 % reduction	0.0018	**
				% reduction in puncta area (NC)	1 NC mouse, 4 slices	One-sample t-test vs 0, two-tailed	t(3) = 10.10	0.0021	One-sample t-test vs 0, two-tailed	NC vs 0	mean = +64.05 % reduction	0.0028	**
				% reduction in puncta area (Combined)	2 mice, 8 slices (OVX 4 + NC 4)	One-sample t-test vs 0, two-tailed	t(7) = 17.31	5.272e-07	One-sample t-test vs 0, two-tailed	Combined vs 0	mean = +65.81 % reduction	2.109e-06	****
				% reduction in puncta area (OVX vs NC)	2 mice, 4 vs 4 slices	Two-sample t-test, two-tailed, pooled variance	t(6) = 0.43	0.6794	Two-sample t-test, two-tailed, pooled variance	OVX vs NC	mean difference (OVX - NC) = +3.51 % reduction	0.6794	n.s.
				Persistence score (Male)	7 mice, 14/18 sessions (low-E2/high-E2)	LME F-test, Scores ~ Group + (1|AnimalID), residual DF	F(1,30) = 1.54	0.2241	LME coefficient, two-tailed t-test	Oil vs Estradiol	t(30) = 1.24	0.3362	n.s.
				Persistence score (Female)	7 mice, 14/18 sessions (low-E2/high-E2)	LME F-test, Scores ~ Group + (1|AnimalID), residual DF	F(1,30) = 11.15	0.0023	LME coefficient, two-tailed t-test	Oil vs Estradiol	t(30) = 3.34	0.0068	**
				Persistence score (Asocial)	7 mice, 14/18 sessions (low-E2/high-E2)	LME F-test, Scores ~ Group + (1|AnimalID), residual DF	F(1,30) = 0.46	0.5018	LME coefficient, two-tailed t-test	Oil vs Estradiol	t(30) = 0.68	0.5018	n.s.
ExtendedData3	e	Behavior	UMAP cluster occupancy difference (shEsr1)	Occupancy delta (%)	7 mice, 18 sessions	LME F-test, Y ~ -1 + Cluster + (1|Animal), residual DF	F(15,255) = 4.74	4.539e-08	LME coefficient vs 0, two-tailed t-test	Cluster 1 vs 0	t(255) = 0.98	0.651	n.s.
									LME coefficient vs 0, two-tailed t-test	Cluster 2 vs 0	t(255) = 0.87	0.651	n.s.
									LME coefficient vs 0, two-tailed t-test	Cluster 3 vs 0	t(255) = -0.48	0.847	n.s.
									LME coefficient vs 0, two-tailed t-test	Cluster 4 vs 0	t(255) = -1.41	0.4832	n.s.
									LME coefficient vs 0, two-tailed t-test	Cluster 5 vs 0	t(255) = -0.34	0.847	n.s.
									LME coefficient vs 0, two-tailed t-test	Cluster 6 vs 0	t(255) = 0.01	0.9925	n.s.
									LME coefficient vs 0, two-tailed t-test	Cluster 7 vs 0	t(255) = 3.30	0.0054	**
									LME coefficient vs 0, two-tailed t-test	Cluster 8 vs 0	t(255) = -1.25	0.5278	n.s.
									LME coefficient vs 0, two-tailed t-test	Cluster 9 vs 0	t(255) = -3.38	0.0054	**
									LME coefficient vs 0, two-tailed t-test	Cluster 10 vs 0	t(255) = -0.23	0.8776	n.s.
									LME coefficient vs 0, two-tailed t-test	Cluster 11 vs 0	t(255) = 5.66	6.178e-07	****
									LME coefficient vs 0, two-tailed t-test	Cluster 12 vs 0	t(255) = -0.59	0.8311	n.s.
									LME coefficient vs 0, two-tailed t-test	Cluster 13 vs 0	t(255) = -3.14	0.007	**
									LME coefficient vs 0, two-tailed t-test	Cluster 14 vs 0	t(255) = -0.86	0.651	n.s.
									LME coefficient vs 0, two-tailed t-test	Cluster 15 vs 0	t(255) = 0.39	0.847	n.s.

### Sheet: Figure 2
Figure	Panel	Item Type	Item Label	Measurement	N	Omnibus Test	Omnibus Statistic	Omnibus p	Post-hoc Test	Comparison	Post-hoc Statistic	Post-hoc p (FDR-BH)	Significance (*P ≤ 0.05, **P ≤ 0.01, ***P ≤ 0.001, ****P ≤ 0.0001)
2	f	HMM	Neural state accuracy	Neural-Beh alignment score (mean across M/F/A)	6 mice, 22/24 sessions (low-E2/high-E2)	LME F-test, Scores ~ Group + (1|AnimalID), residual DF	F(1,44) = 5.96	0.0187	LME coefficient, two-tailed t-test	low-E2 vs high-E2	t(44) = 2.44	0.0187	*
	g	HMM	Neural state flicker (%)	Flicker rate (% of frames, mean across M/F/A)	6 mice, 22/24 sessions (low-E2/high-E2)	LME F-test, Scores ~ Group + (1|AnimalID), residual DF	F(1,44) = 7.82	0.0076	LME coefficient, two-tailed t-test	low-E2 vs high-E2	t(44) = -2.80	0.0076	**
	i	HMM	Well depth	Well depth (dU = log(tau_median) (tau_median = neural state dwell time in matched behavior), M/F/A pooled )	6 mice, 22/24 sessions (low-E2/high-E2)	LME F-test, dU ~ Group + (1|AnimalID), residual DF	F(1,44) = 5.32	0.0258	LME coefficient, two-tailed t-test	low-E2 vs high-E2	t(44) = 2.31	0.0258	*
	k	LDA	Euclidean distance	Mean pairwise Euclidean distance (LDA space)	6 mice, 23/24 sessions (low-E2/high-E2)	LME F-test, Scores ~ Group + (1|AnimalID), residual DF	F(1,45) = 17.94	0.0001	LME coefficient, two-tailed t-test	base vs Estradiol	t(45) = 4.24	0.0001	***
	l	SVM	Decoding accuracy	SVM decoding accuracy (3-way: M/F/S)	6 mice, 23/24 sessions (low-E2/high-E2)	LME F-test, Scores ~ Group + (1|AnimalID), residual DF	F(1,45) = 10.96	0.0018	LME coefficient, two-tailed t-test	base vs Estradiol	t(45) = 3.31	0.0018	**
	m	Geometry	Effective dimensionality	Mean effective dimensionality	6 mice, 20/24 sessions (low-E2/high-E2)	LME F-test, Scores ~ Group + (1|AnimalID), residual DF	F(1,42) = 6.70	0.0132	LME coefficient, two-tailed t-test	low-E2 vs high-E2	t(42) = -2.59	0.0132	*
ExtendedData5	g	HMM	Neural state entropy	Entropy (mean across M/F/A)	6 mice, 22/24 sessions (low-E2/high-E2)	LME F-test, Scores ~ Group + (1|AnimalID), residual DF	F(1,44) = 10.38	0.0024	LME coefficient, two-tailed t-test	low-E2 vs high-E2	t(44) = -3.22	0.0024	**
	h	HMM	Flicker aligned to finer clusters (pre vs post)	Flicker rate (% of finer cluster tx, Mean across M/F/A)	6 mice, 46 pre/post sessions	LME F-test, Scores ~ Phase + (1|AnimalID) + (1|SessionID), residual DF	F(1,90) = 2.42	0.1232	LME coefficient, two-tailed t-test	pre vs post	t(90) = -1.56	0.1232	n.s.

### Sheet: Figure 3
Figure	Panel	Item Type	Item Label	Measurement	N	Omnibus Test	Omnibus Statistic	Omnibus p	Post-hoc Test	Comparison	Post-hoc Statistic	Post-hoc p (FDR-BH)	Significance (*P ≤ 0.05, **P ≤ 0.01, ***P ≤ 0.001, ****P ≤ 0.0001)
3	k	Single-unit data	Lifetime sparseness	Mean lifetime sparseness	6 mice, 21/24 low /high E2 sessions	LME F-test, Scores ~ Group + (1|AnimalID), residual DF	F(1,43) = 12.43	0.001	LME coefficient, two-tailed t-test	low-E2 vs high-E2	t(43) = 3.53	0.001	**
3	o	Tracked-units	Tuning stability	Stable tuning (%)	6 mice	Paired t-test on within-mouse differences	t(5) = 3.66	0.0146				0.0146	*
3	p	Tracked-units	Lifetime sparseness	Delta sparseness (high-low)	6 mice, 733 tracked units	LME F-test, Scores ~ Group + (1|AnimalID), residual DF	F(1,1464) = 15.37	9.265e-05	LME coefficient, two-tailed t-test	low E2 vs high E2	t(1464) = 3.92	9.265e-05	****
ExtendedData7	e	Single-unit data	Tuning composition	% M of tuned units	6 mice, 19/24 low-E2/high-E2 sessions	LME F-test, Pct ~ Cond + (1|AnimalID), residual DF	F(1,41) = 0.37	0.5483	LME coefficient, two-tailed t-test	low-E2 vs high-E2	t(41) = 0.61	0.5483	n.s.
				% F of tuned units	6 mice, 19/24 low-E2/high-E2 sessions	LME F-test, Pct ~ Cond + (1|AnimalID), residual DF	F(1,41) = 2.02	0.1629	LME coefficient, two-tailed t-test	low-E2 vs high-E2	t(41) = 1.42	0.2444	n.s.
				% NS of tuned units	6 mice, 19/24 low-E2/high-E2 sessions	LME F-test, Pct ~ Cond + (1|AnimalID), residual DF	F(1,41) = 5.77	0.0209	LME coefficient, two-tailed t-test	low-E2 vs high-E2	t(41) = -2.40	0.0626	n.s.

### Sheet: Figure 4
Figure	Panel	Item Type	Item Label	Measurement	N	Omnibus Test	Omnibus Statistic	Omnibus p	Post-hoc Test	Comparison	Post-hoc Statistic	Post-hoc p (FDR-BH)	Significance (*P ≤ 0.05, **P ≤ 0.01, ***P ≤ 0.001, ****P ≤ 0.0001)
4	d	Single-unit data	Intrinsic timescale	Median intrinsic timescale	6 mice, 19/21 low/high E2 sessions	LME F-test, Scores ~ Group + (1|AnimalID), residual DF	F(1,38) = 7.71	0.0085	LME coefficient, two-tailed t-test	low-E2 vs high-E2	t(38) = 2.78	0.0085	**
4	f	Single-unit data	Spontaneous firing rate	Median spont. firing rate	6 mice, 23/24 low-E2/high-E2 sessions	LME F-test, Scores ~ Group + (1|AnimalID), residual DF	F(1,45) = 0.54	0.4677	LME coefficient, two-tailed t-test	low-E2 vs high-E2	t(45) = -0.73	0.4677	n.s.
4	h	Tracked-units	Intrinsic Timescales	Log2(tau-high/tau-low)	6 mice, 355 tracked units	LME F-test, LogVal ~ Group + (1|AnimalID) on log2 values, residual DF	F(1,708) = 14.39	0.0002	LME coefficient, two-tailed t-test	low E2 vs high E2	t(708) = 3.79	0.0002	***
4	i	Tracked-units	Spontaneous firing rate	Log2(FR-high/FR-low)	6 mice, 984 tracked units	LME F-test, LogVal ~ Group + (1|AnimalID) on log2 values, residual DF	F(1,1966) = 0.18	0.6718	LME coefficient, two-tailed t-test	low E2 vs high E2	t(1966) = 0.42	0.6718	n.s.
ExtendedData8	b	Single-unit data	Intrinsic timescales	% of units with M=1	6 mice, 19/21 low-E2/high-E2 sessions	LME F-test, Scores ~ Group + (1|AnimalID), residual DF	F(1,38) = 4.59	0.0387	LME coefficient, two-tailed t-test	low-E2 vs high-E2	t(38) = -2.14	0.066	n.s.
				% of units with M=2	6 mice, 19/21 low-E2/high-E2 sessions	LME F-test, Scores ~ Group + (1|AnimalID), residual DF	F(1,38) = 4.12	0.0495	LME coefficient, two-tailed t-test	low-E2 vs high-E2	t(38) = -2.03	0.066	n.s.
				% of units with M=3	6 mice, 19/21 low-E2/high-E2 sessions	LME F-test, Scores ~ Group + (1|AnimalID), residual DF	F(1,38) = 19.20	8.97e-05	LME coefficient, two-tailed t-test	low-E2 vs high-E2	t(38) = 4.38	0.0004	***
				% of units with M=4	6 mice, 19/21 low-E2/high-E2 sessions	LME F-test, Scores ~ Group + (1|AnimalID), residual DF	F(1,38) = 2.25	0.1423	LME coefficient, two-tailed t-test	low-E2 vs high-E2	t(38) = 1.50	0.1423	n.s.

### Sheet: Figure 5
Figure	Panel	Item Type	Item Label	Measurement	N	Omnibus Test	Omnibus Statistic	Omnibus p	Post-hoc Test	Comparison	Post-hoc Statistic	Post-hoc p (FDR-BH)	Significance (*P ≤ 0.05, **P ≤ 0.01, ***P ≤ 0.001, ****P ≤ 0.0001)
5	d	Connectivity	Node degree	Mean normalized node degree, +xcov	6 mice, 19/24 low-E2/high-E2 sessions	LME F-test, Scores ~ Group + (1|AnimalID), residual DF	F(1,41) = 10.52	0.0024	LME coefficient, two-tailed t-test	low-E2 vs high-E2	t(41) = 3.24	0.0024	**
5	f	Connectivity	Connection probability	Connection probability by signal-correlation quartile, +xcov	6 mice, 19 sessions (paired Q1/Q4)	LME F-test, Scores ~ Group + (1|AnimalID) + (1|SessionID), residual DF	F(1,36) = 227.55	3.88e-17	LME coefficient, two-tailed t-test	Q1 low-E2 vs Q4 low-E2	t(36) = 15.08	7.76e-17	****
				Connection probability by signal-correlation quartile, +xcov	6 mice, 24 sessions (paired Q1/Q4)	LME F-test, Scores ~ Group + (1|AnimalID) + (1|SessionID), residual DF	F(1,46) = 401.34	2.342e-24	LME coefficient, two-tailed t-test	Q1 high-E2 vs Q4 high-E2	t(46) = 20.03	9.366e-24	****
				Connection probability by signal-correlation quartile, +xcov	6 mice, 19/24 low-E2/high-E2 sessions (unpaired across states)	LME F-test, Scores ~ Group + (1|AnimalID), residual DF	F(1,41) = 5.37	0.0256	LME coefficient, two-tailed t-test	Q1 low-E2 vs Q1 high-E2	t(41) = 2.32	0.0256	*
				Connection probability by signal-correlation quartile, +xcov	6 mice, 19/24 low-E2/high-E2 sessions (unpaired across states)	LME F-test, Scores ~ Group + (1|AnimalID), residual DF	F(1,41) = 7.86	0.0077	LME coefficient, two-tailed t-test	Q4 low-E2 vs Q4 high-E2	t(41) = 2.80	0.0102	*
			Q4-Q1 connection probability	Session-wise Q4-Q1 connection probability gap, +xcov	6 mice, 19/24 low-E2/high-E2 sessions (per-session Q4-Q1 gap, unpaired across states)	LME F-test, Scores ~ Group + (1|AnimalID), residual DF	F(1,41) = 5.05	0.0301	LME coefficient, two-tailed t-test	Q4-Q1 low-E2 vs Q4-Q1 high-E2	t(41) = 2.25	0.0301	*
5	h	Connectivity	Connection probability	Connection probability, +xcov	6 mice, 19 sessions low E2 (paired within/between)	LME F-test, Scores ~ Group + (1|AnimalID) + (1|SessionID), residual DF	F(1,36) = 42.48	1.421e-07	LME coefficient, two-tailed t-test	Between low-E2 vs Within low-E2	t(36) = 6.52	2.843e-07	****
				Connection probability, +xcov	6 mice, 24 sessions high E2 (paired within/between)	LME F-test, Scores ~ Group + (1|AnimalID) + (1|SessionID), residual DF	F(1,46) = 59.49	7.865e-10	LME coefficient, two-tailed t-test	Between high-E2 vs Within high-E2	t(46) = 7.71	3.146e-09	****
				Connection probability, +xcov	6 mice, 19/24 low-E2/high-E2 sessions (unpaired across states)	LME F-test, Scores ~ Group + (1|AnimalID), residual DF	F(1,41) = 12.10	0.0012	LME coefficient, two-tailed t-test	Within low-E2 vs Within high-E2	t(41) = 3.48	0.0016	**
				Connection probability, +xcov	6 mice, 19/24 low-E2/high-E2 sessions (unpaired across states)	LME F-test, Scores ~ Group + (1|AnimalID), residual DF	F(1,41) = 6.98	0.0116	LME coefficient, two-tailed t-test	Between low-E2 vs Between high-E2	t(41) = 2.64	0.0116	*
			Within-between connection probability	Session-wise within-between connection probability gap, +xcov	6 mice, 19/24 low-E2/high-E2 sessions (per-session within-between gap, unpaired across states)	LME F-test, Scores ~ Group + (1|AnimalID), residual DF	F(1,41) = 6.94	0.0118	LME coefficient, two-tailed t-test	within-between low-E2 vs within-between high-E2	t(41) = 2.63	0.0118	*
5	j	Connectivity	Node degree tracked units	Delta mean node degree for tracked units (high-low E2)	6 mice, 943 tracked units, paired low/high E2	LME F-test, Val ~ Group + (1|AnimalID), residual DF	F(1,1884) = 17.22	3.48e-05	LME coefficient, two-tailed t-test	normalized node degree low-E2 vs high-E2	t(1884) = 4.15	3.48e-05	****
5	k	Correlation coefficient	Spearman correlation coefficient	tau vs degree, Spearman correlation coefficient within-session (inclusion criteria: tau, R2 >= 0.50 | degree>0 units only | sessions with >= 30 units)	5 mice, 14/19 low-E2/high-E2 sessions	LME F-test, Scores ~ Group + (1|AnimalID), residual DF	F(1,31) = 14.60	0.0006	LME coefficient, two-tailed t-test	Spearman correlation low-E2 vs high-E2	t(31) = 3.82	0.0006	***
5	n	Dynamical systems model simulations	Male state dwell time	Simulated dwell time in M state, two-node mutual-inhibition model	100/100 simulated trials (low/high E2)	Wilcoxon rank-sum, two-tailed	dwell time in x-dominant state low E2 vs high E2	Z = -2.76				0.0058	**
ExtendedData9	d	Connectivity	Node degree	Mean normalized node degree, -xcov (negatively correlated pairs)	6 mice, 19/24 low-E2/high-E2 sessions	LME F-test, Scores ~ Group + (1|AnimalID), residual DF	F(1,41) = 0.15	0.7033	LME coefficient, two-tailed t-test	low-E2 vs high-E2	t(41) = 0.38	0.7033	n.s.
	e	Connectivity	Connection Probability	Connection probability, -xcov	6 mice, 19 sessions (paired within/between)	LME F-test, Scores ~ Group + (1|AnimalID) + (1|SessionID), residual DF	F(1,36) = 1.28	0.2653	LME coefficient, two-tailed t-test	Between low-E2 vs Within low-E2	t(36) = -1.13	0.5306	n.s.
				Connection probability, -xcov	6 mice, 24 sessions (paired within/between)	LME F-test, Scores ~ Group + (1|AnimalID) + (1|SessionID), residual DF	F(1,46) = 2.52	0.1189	LME coefficient, two-tailed t-test	Between high-E2 vs Within high-E2	t(46) = -1.59	0.4757	n.s.
				Connection probability, -xcov	6 mice, 19/24 low-E2/high-E2 sessions (unpaired across states)	LME F-test, Scores ~ Group + (1|AnimalID), residual DF	F(1,41) = 0.26	0.6125	LME coefficient, two-tailed t-test	Within low-E2 vs Within high-E2	t(41) = -0.51	0.6992	n.s.
				Connection probability, -xcov	6 mice, 19/24 low-E2/high-E2 sessions (unpaired across states)	LME F-test, Scores ~ Group + (1|AnimalID), residual DF	F(1,41) = 0.15	0.6992	LME coefficient, two-tailed t-test	Between low-E2 vs Between high-E2	t(41) = 0.39	0.6992	n.s.
	g	Connectivity	Connection probability	Connection probability by signal-correlation quartile, -xcov	4 mice, 14 sessions (paired Q1/Q4)	LME F-test, Scores ~ Group + (1|AnimalID) + (1|SessionID), residual DF	F(1,26) = 53.74	8.745e-08	LME coefficient, two-tailed t-test	Q1 low-E2 vs Q4 low-E2	t(26) = -7.33	1.749e-07	****
				Connection probability by signal-correlation quartile, -xcov	4 mice, 16 sessions (paired Q1/Q4)	LME F-test, Scores ~ Group + (1|AnimalID) + (1|SessionID), residual DF	F(1,30) = 49.16	8.597e-08	LME coefficient, two-tailed t-test	Q1 high-E2 vs Q4 high-E2	t(30) = -7.01	1.749e-07	****
				Connection probability by signal-correlation quartile, -xcov	4 mice, 14/16 low-E2/high-E2 sessions (unpaired across states)	LME F-test, Scores ~ Group + (1|AnimalID), residual DF	F(1,28) = 0.10	0.7523	LME coefficient, two-tailed t-test	Q1 low-E2 vs Q1 high-E2	t(28) = 0.32	0.7523	n.s.
				Connection probability by signal-correlation quartile, -xcov	4 mice, 14/16 low-E2/high-E2 sessions (unpaired across states)	LME F-test, Scores ~ Group + (1|AnimalID), residual DF	F(1,28) = 0.62	0.4365	LME coefficient, two-tailed t-test	Q4 low-E2 vs Q4 high-E2	t(28) = -0.79	0.582	n.s.
ExtendedData10	a	Correlation coefficient	Spearman correlation coefficient	tau vs degree, Spearman correlation coefficient within-session (inclusion criteria: tau, R2 >= 0.50 | degree>0 units only | sessions with >= 30 units)	5 mice, 14/19 low-E2/high-E2 sessions	LME F-test, Scores ~ Group + (1|AnimalID), residual DF	F(1,31) = 14.60	0.0006	LME coefficient, two-tailed t-test	tau vs degree, low-E2 vs high-E2	t(31) = 3.82	0.0006	***
				tau vs LS, Spearman correlation coefficient within-session (inclusion criteria: tau, R2 >= 0.50 | sessions with >= 30 units)	5 mice, 14/20 low-E2/high-E2 sessions	LME F-test, Scores ~ Group + (1|AnimalID), residual DF	F(1,32) = 0.58	0.4502	LME coefficient, two-tailed t-test	tau vs ls, low-E2 vs high-E2	t(32) = -0.76	0.4502	n.s.
				degree vs LS, Spearman correlation coefficient within-session (inclusion criteria: degree>0 units only | sessions with >= 30 units)	6 mice, 19/23 low-E2/high-E2 sessions	LME F-test, Scores ~ Group + (1|AnimalID), residual DF	F(1,40) = 0.04	0.8505	LME coefficient, two-tailed t-test	degree vs ls, low-E2 vs high-E2	t(40) = -0.19	0.8505	n.s.
